# Delivery mode impacts newborn gut colonization efficiency

**DOI:** 10.1101/2020.01.29.919993

**Authors:** Caroline Mitchell, Larson Hogstrom, Allison Bryant, Agnes Bergerat, Avital Cher, Shawna Pochan, Penelope Herman, Maureen Carrigan, Karen Sharp, Curtis Huttenhower, Eric S. Lander, Hera Vlamakis, Ramnik J. Xavier, Moran Yassour

## Abstract

Delivery mode is the variable with the greatest influence on the infant gut microbiome composition in the first few months of life. Children born by Cesarean section (C-section) lack species from the *Bacteroides* genus in their gut microbial community, and this difference can be detectable until 6-18 months of age. One hypothesis is that these differences stem from lack of exposure to the maternal vaginal microbiome, as children born by C-section do not pass through the birth canal; however, *Bacteroides* species are not common members of the vaginal microbiome, thus this explanation seems inadequate. Here, we set out to re-evaluate this hypothesis by collecting rectal and vaginal samples before delivery from 73 mothers with paired stool from their infants in the first two weeks of life. We compared microbial profiles of infants born by planned, pre-labor C-section to those born by emergent, post-labor surgery (where the child was in the birth canal, but eventually delivered through an abdominal incision), and found no significant differences in the microbiome between these two groups. Both groups showed the characteristic signature lack of *Bacteroides* species, despite their difference in exposure to the birth canal. Surprisingly, this signature was only evident in samples from week two of life, but not in the first week. Children born by C-section often had high abundance of *Bacteroides* in their first few days of life, but these were not stable colonizers of the infant gut, as they were not detectable by week two. Finally, we used metagenomic sequencing to compare microbial strains in maternal vaginal and rectal samples and samples from their infants; we found evidence for mother-to-child transmission of rectal rather than vaginal strains. These results challenge birth canal exposure as the dominant factor in infant gut microbiome establishment and implicate colonization efficiency rather than exposure as a dictating factor of the newborn gut microbiome composition.
