## Supplemental Table 1 for "Delivery mode impacts newborn gut colonization efficiency"

### Sheet: Sheet1
Family	delivery mode	gestational age (weeks)	maternal age (yrs)	Bacteroides phenotype	Infant feeding at 2 weeks	maternal BMI	Maximal dialation (cm)	Duration of rupture of membranes (hr)	duration of 2nd stage (hr)	birthweight (gr)	meconium in amniotic fluid	chorioamnionitis	maternal antibiotics	any formula at the hospital?	breastfeeding at discharge	baby_antibiotics	maternal race
CL1	Post-labor CS	39	32	early	Mostly formula, some breastmilk	27.8	6	65.3167		3085	No	Yes	Yes	Yes	No	Yes	Asian
V1	Vaginal	38	40	early	Mostly formula, some breastmilk	23.7	10	9.83333	0.183333	2745	No	Yes	Yes	Yes	No	Yes	Asian
CL2	Post-labor CS	39	39	early	Formula only	24.2	6	8.53333		3510	No	No	Yes	Yes	No	No	Asian
C1	Pre-labor CS	39	36	early	Mostly breastmilk, some formula	20.2	999	0		2775	No	No	Yes	Yes	No	No	White
V2	Vaginal	41	34	early	Mostly breastmilk, some formula	23.3	10	5.9	1.15	3825	No	Yes	Yes	No	Yes	Yes	White
V3	Vaginal	41	26	persistent	Breastfeeding/breastmilk only	27.1	10	2.88333	1.2667	3755	No	No	No	No	Yes	No	White
V4	Vaginal	38	32	persistent	Breastfeeding/breastmilk only	22.8	10	1.85	0.4833	3335	No	Yes	Yes	No	Yes	No	White
V5	Vaginal	40	31	early	Breastfeeding/breastmilk only	25	10	10.1667	2.36667	3345	Yes	No	Yes	No	Yes	No	White
V7	Vaginal	40	32	persistent	Breastfeeding/breastmilk only	24.3	10	5.31667	2.48333	3215	No	Yes	Yes	No	Yes	Yes	White
V8	Vaginal	41	34	early	Breastfeeding/breastmilk only	31.3	10	5.81667		3745	No	No	No	No	Yes	No	White
V9	Vaginal	40	33	persistent	Breastfeeding/breastmilk only	35.1	10	24.5	3.75	3850	No	Yes	Yes	No	Yes	Yes	White
C2	Pre-labor CS	39	38		Formula only	28.7	999	0		3055	No	No	Yes	Yes	No	No	White
V10	Vaginal	38	35	persistent	Breastfeeding/breastmilk only	24.3	10	46.4333	0.31667	3245	No	No	No	No	Yes	No	White
C3	Pre-labor CS	39	35	early	Mostly formula, some breastmilk	25	999	0		3515	No	No	Yes	Yes	No	No	White
C4	Pre-labor CS	39	37	early	Breastfeeding/breastmilk only	22.7	999	0		3665	No	No	Yes	No	Yes	No	White
V11	Vaginal	41	24	persistent	Mostly breastmilk, some formula	29.6	10	0.8	0.033	3960	No	No	No	No	Yes	No	Hispanic
CL3	Post-labor CS	41	32	early	Breastfeeding/breastmilk only	23	10	10.3667	7.35	3940	No	No	Yes	Yes	No	No	White
CL4	Post-labor CS	39	30	early	Mostly formula, some breastmilk	36	1	0		3090	No	No	Yes	Yes	No	No	White
CL5	Post-labor CS	39	25	early	Breastfeeding/breastmilk only	24.1	999	0		2830	Yes	No	Yes	No	Yes	Yes	White
V12	Vaginal	39	31	early	Breastfeeding/breastmilk only	27.9	10	15.9167	1.91667	3970	No	No	Yes	No	Yes	No	White
C5	Pre-labor CS	39	42	early	NA	22.6	999	0		3340	No	No	Yes	No	Yes	No	White
C6	Pre-labor CS	37	42	early	NA	23.2	999	0		3375	No	No	Yes	No	Yes	No	White
C7	Pre-labor CS	39	40	early	Breastfeeding/breastmilk only	999	999	0		3460	No	No	Yes	No	Yes	No	White
V13	Vaginal	41	34	early	Breastfeeding/breastmilk only	19.8	10	13.45	3.75	3265	No	No	No	No	Yes	No	White
C8	Pre-labor CS	39	30	early	NA	32.8	999	0		4325	No	No	Yes	No	Yes	No	White
C9	Pre-labor CS	38	41	early	Breastfeeding/breastmilk only	30.1	999	0		2755	No	No	Yes	No	Yes	No	White
C10	Pre-labor CS	39	40	early	Breastfeeding/breastmilk only	20.8	999	0		4510	No	No	Yes	Yes	No	No	White
V14	Vaginal	38	19	early	NA	20.6	10	18.4167	0.25	2945	No	No	Yes	No	Yes	No	Hispanic
V15	Vaginal	39	36	persistent	NA	26.5	10	3.5	0.86667	3320	No	No	No	No	Yes	No	White
C11	Pre-labor CS	39	35	never	Formula only	30.5	999	0		3815	No	No	Yes	Yes	No	No	White
C12	Pre-labor CS	39	36	persistent	Mostly breastmilk, some formula	22	2	5.63333		3725	No	No	Yes	Yes	No	No	White
V16	Vaginal	40	32	persistent	Mostly breastmilk, some formula	22	10	21.0333	0.133	3535	Yes	No	No	No		No	Asian
V17	Vaginal	39	38	persistent	Breastfeeding/breastmilk only	27.4	10	8.95	3.25	4585	No	No	No	Yes	No	No	White
CL6	Post-labor CS	40	30	early	Breastfeeding/breastmilk only	25.1	10	13.4167	4.18333	4030	Yes	Yes	Yes	No	Yes	Yes	White
V18	Vaginal	40	37	persistent	Breastfeeding/breastmilk only	24.1	10	22.1	2.1	3420	No	Yes	Yes	No	Yes	Yes	White
V19	Vaginal	38	32	persistent	Mostly formula, some breastmilk	24.1	10	22.95	0.55	3625	Yes	No	No	Yes	No	No	White
C13	Pre-labor CS	39	38	early	Breastfeeding/breastmilk only	29.1	999	0		4385	No	No	Yes	Yes	No	No	White
V20	Vaginal	39	23		Breastfeeding/breastmilk only	28	10	24.5167	0.33	3600	No	No	No	No	Yes	No	White
V21	Vaginal	40	37	persistent	Mostly breastmilk, some formula	24.1	10	0.766667	0.7667	3195	Yes	No	Yes	Yes	No	No	White
CL7	Post-labor CS	39	37	early	Breastfeeding/breastmilk only	33.9	3	7.01667		2810	No	No	Yes	No	Yes	No	White
V22	Vaginal	38	31	persistent	Breastfeeding/breastmilk only	18.7	10	3.41667	0.36667	3600	No	No	No	No	Yes	No	Hispanic
C14	Pre-labor CS	39	45	persistent	Breastfeeding/breastmilk only	25.7	999	0		4230	No	No	Yes	No	Yes	No	White
V23	Vaginal	38	31	persistent	NA	22.5	10	15.5	0.75	3595	No	No	No	No	Yes	No	White
CL8	Post-labor CS	41	25	early	Breastfeeding/breastmilk only	24.7	5	0		3135	Yes	No	Yes	No	Yes	No	Hispanic
CL9	Post-labor CS	41	25	early	NA	18.6	6	12.9833		3540	No	No	Yes	Yes	No	No	White
V24	Vaginal	39	26	early	Breastfeeding/breastmilk only	26.8	10	24.2167	5	3410	No	Yes	Yes	No		Yes	White
CL10	Post-labor CS	39	38	early	NA	29.7	6	3.5		3720	No	No	Yes	Yes	No	No	White
V25	Vaginal	39	34	persistent	Breastfeeding/breastmilk only	28.7	10	0.716667	0.11667	3420	No	No	Yes	No	Yes	No	White
V26	Vaginal	40	33	persistent	Breastfeeding/breastmilk only	25.7	10	1.08333	0.25	4005	Yes	No	No	No	Yes	No	White
V27	Vaginal	41	37	early	NA	25.4	10	10.2333	2.26667	3455	No	No	No	No	Yes	No	White
C15	Pre-labor CS	39	38	early	Breastfeeding/breastmilk only	43.4	999	0		4215	Yes	No	Yes	Yes	No	No	White
CL11	Post-labor CS	41	27	early	Breastfeeding/breastmilk only	25.7	10	10.8667	2.4333	3615	Yes	No	Yes	No	Yes	No	Hispanic
CL12	Post-labor CS	41	32		NA	36.8	8	5.95		3085	Yes	No	Yes	Yes	No	No	White
V28	Vaginal	39	32		Breastfeeding/breastmilk only	36.1	10	0.533333	0.8	2685	Yes	No	Yes	Yes	No	No	White
V29	Vaginal	40	41	persistent	Breastfeeding/breastmilk only	27.4	10	6.91667	0.35	3585	No	No	No	No	Yes	No	White
V30	Vaginal	39	33	persistent	Mostly breastmilk, some formula	36.5	10	0.383333	0.3833	4075	No	No	Yes	Yes	No	No	Hispanic
C16	Pre-labor CS	39		early	Breastfeeding/breastmilk only	39.3	999	0		4085	No	No	Yes	No	Yes	No	White
V31	Vaginal	40	31	persistent	Breastfeeding/breastmilk only	21.3	10	1.51667	0.51667	3205	Yes	No	No	No	Yes	No	White
CL13	Post-labor CS	39	31	early	Breastfeeding/breastmilk only	28.1	6	1.4		2785	Yes	No	Yes	No	Yes	No	White
V32	Vaginal	40	30	early	Breastfeeding/breastmilk only	28.2	10	8.98333	4.03	3220	Yes	No	Yes	No	Yes	No	White
V33	Vaginal	39	30		NA	54	10	14.8667	0.2	3740	No	No	No	Yes	No	No	Hispanic
CL14	Post-labor CS	40	33	early	NA	31	10	14.25	4.21667	3845	No	Yes	Yes	Yes	No	Yes	Hispanic
CL15	Post-labor CS	39	36	early	Mostly breastmilk, some formula	29.8	10	16.6333	3.03333	2900	No	No	Yes	Yes	No	No	White
C17	Pre-labor CS	39	27	early	Breastfeeding/breastmilk only	33.8	999	0		4025	No	No	Yes	No	Yes	No	White
V34	Vaginal	39	40	persistent	Breastfeeding/breastmilk only	34.3	10	1.56667	0.9	3225	No	No	No	No	Yes	No	White
V35	Vaginal	40	35	never	Breastfeeding/breastmilk only	29.2	10	3.7		4670	No	No	Yes	Yes	No	No	White
V37	Vaginal	39	35	persistent	Breastfeeding/breastmilk only	26.8	10	0.333333	0.333	3295	Yes	No	No	No	Yes	No	Black
V38	Vaginal	41	36		NA	31.5	10	1.91667	2	3200	Yes	No	No	No	Yes	No	White
V39	Vaginal	39	29	persistent	NA	53.5	10	7.28333	0.2833	3215	Yes	No	Yes	Yes	No	No	Black
CL16	Post-labor CS	39	29	early	Mostly breastmilk, some formula	26.36	2	0		3379	No	No	Yes	No	Yes	No	White
C18	Pre-labor CS	39	42	early	NA	25.9	999	0		3295	No	No	Yes	No	Yes	No	Other/Mixed
V40	Vaginal	40	34	early	Breastfeeding/breastmilk only	23.9	10	1.88333	0.08333	3505	Yes	No	Yes	No	Yes	No	White
C19	Pre-labor CS	39	40	early	NA	32.1	999	0		3510	No	No	Yes	Yes	No	No	White
